# Hidden assumptions in nascent RNA sequencing pipelines define reproducibility states

**DOI:** 10.64898/2026.07.13.738089

**Authors:** Xinbo Zhou, Cui Feng, Yixin Zhao

## Abstract

Reproducibility of sequencing analyses is often assumed when identical data are processed with established pipelines, yet outcomes can depend on library assumptions that are not explicit to users. Here we compared commonly used pipelines for nascent RNA sequencing. Across public human PRO-seq datasets, identical inputs produced structured divergence in transcriptional profiles. A diagnostic workflow traced this divergence to interactions among paired-end library design, UMI organization, read trimming and alignment strategy. Similar patterns were observed in independently generated human and pig PRO-seq libraries sharing a dual-end UMI design, including divergence associated with pipeline behavior that could not be altered through user-accessible parameters alone. Beyond PRO-seq, GRO-seq analyses showed that assay-specific library architecture and signal-coordinate conventions could distort positional profiles even without UMI processing. In PRO-cap and re-examined PRO-seq datasets, incomplete UMI metadata either prevented pipeline execution or caused silent signal loss; unreported terminal UMIs were detected in four of five examined PRO-seq datasets. Together, these results define reproducibility states shaped by library design, pipeline assumptions and metadata availability.
