## Supplemental Table 1 for "Hidden assumptions in nascent RNA sequencing pipelines define reproducibility states"

### Sheet: Sheet1
Dataset ID	Assay	Library class	UMI_1	UMI_2	Barcode_1	Barcode_2	Adapter_1	Adapter_2	Species	Cell line	Source	Database	Study accession	Sample accession	Study	Notes
S01	PRO-seq	PE + UMI	6	6	0	0	GATCGTCGGACTGTAGAACTCTGAACGTGTAG	TGGAATTCTCGGGTGCCAAGGAACTCCAGTCAC	human	K562	public	GEO	GSE299354	GSM9037956	Robust regulatory interplay of enhancers, facilitators, and promoters in a native chromatin context.	–
S02	PRO-seq	PE + UMI	6	6	0	0	GATCGTCGGACTGTAGAACTCTGAACGTGTAG	TGGAATTCTCGGGTGCCAAGGAACTCCAGTCAC	human	K562	public	GEO	GSE299354	GSM9037955	Robust regulatory interplay of enhancers, facilitators, and promoters in a native chromatin context.	–
S03	PRO-seq	PE + UMI	6	6	0	0	GATCGTCGGACTGTAGAACTCTGAACGTGTAG	TGGAATTCTCGGGTGCCAAGGAACTCCAGTCAC	human	K562	public	GEO	GSE150625	GSM4555053	A rapid, sensitive, scalable method for Precision Run-On sequencing (PRO-seq)	–
S04	PRO-seq	PE + UMI	6	6	0	0	GATCGTCGGACTGTAGAACTCTGAACGTGTAG	TGGAATTCTCGGGTGCCAAGGAACTCCAGTCAC	human	K562	public	GEO	GSE150625	GSM4555054	A rapid, sensitive, scalable method for Precision Run-On sequencing (PRO-seq)	–
S05	PRO-seq	PE + UMI	0	7	7	0	GATCGTCGGACTGTAGAACTCTGAACGTGTAG	TGGAATTCTCGGGTGCCAAGGAACTCCAGTCAC	human	K562	public	GEO	GSE154746	GSM4678146	Stress-induced transcriptional memory accelerates promoter-proximal pause release and decelerates termination over mitotic divisions.	–
S06	PRO-seq	PE	NA	NA	0	0	GATCGTCGGACTGTAGAACTCTGAACGTGTAG	TGGAATTCTCGGGTGCCAAGGAACTCCAGTCAC	human	K562	public	GEO	GSE299949	GSM9050853	Transcriptional stress induces the overexpression of novel lncRNAs that regulate the BRCA1 locus	Not reported in the manuscript, supplementary materials, or GEO records; inferred to contain dual-end 7-bp UMIs.
S07	PRO-seq	PE	NA	NA	0	0	GATCGTCGGACTGTAGAACTCTGAACGTGTAG	TGGAATTCTCGGGTGCCAAGGAACTCCAGTCAC	human	K562	public	GEO	GSE299949	GSM9050852	Transcriptional stress induces the overexpression of novel lncRNAs that regulate the BRCA1 locus	Not reported in the manuscript, supplementary materials, or GEO records; inferred to contain dual-end 7-bp UMIs.
S08	PRO-seq	PE	0	0	0	0	GATCGTCGGACTGTAGAACTCTGAACGTGTAG	TGGAATTCTCGGGTGCCAAGGAACTCCAGTCAC	human	K562	public	GEO	GSE209687	GSM6383641	Transcriptional responses of cancer cells to heat shock-inducing stimuli involve amplification of robust HSF1 binding.	–
S09	PRO-seq	PE	NA	0	0	0	GATCGTCGGACTGTAGAACTCTGAACGTGTAG	TGGAATTCTCGGGTGCCAAGGAACTCCAGTCAC	human	K562	public	GEO	GSE153200	GSM4635691	Characterizing RNA stability genome-wide through combined analysis of PRO-seq and RNA-seq data.	Not reported in the manuscript, supplementary materials, or GEO records; inferred to contain 5'-end 6-bp UMIs.
S10	PRO-seq	PE	NA	0	0	0	GATCGTCGGACTGTAGAACTCTGAACGTGTAG	TGGAATTCTCGGGTGCCAAGGAACTCCAGTCAC	human	K562	public	GEO	GSE153200	GSM4635692	Characterizing RNA stability genome-wide through combined analysis of PRO-seq and RNA-seq data.	Not reported in the manuscript, supplementary materials, or GEO records; inferred to contain 5'-end 6-bp UMIs.
S11	PRO-seq	SE	0	0	0	0		TGGAATTCTCGGGTGCCAAGGAACTCCAGTCAC	human	K562	public	GEO	GSE89230	GSM2361442	Transcriptional response to stress is pre-wired by promoter and enhancer architecture.	–
S12	PRO-seq	SE	0	0	0	0		TGGAATTCTCGGGTGCCAAGGAACTCCAGTCAC	human	K562	public	GEO	GSE89230	GSM2361443	Transcriptional response to stress is pre-wired by promoter and enhancer architecture.	–
S13	PRO-seq	SE	0	0	0	0		TGGAATTCTCGGGTGCCAAGGAACTCCAGTCAC	human	K562	public	GEO	GSE60455	GSM1480327	Analysis of nascent RNA identifies a unified architecture of initiation regions at mammalian promoters and enhancers.	–
S14	PRO-seq	SE	0	0	0	0		TGGAATTCTCGGGTGCCAAGGAACTCCAGTCAC	human	K562	public	GEO	GSE60455	GSM1480327	Analysis of nascent RNA identifies a unified architecture of initiation regions at mammalian promoters and enhancers.	–
S15	PRO-seq	SE	0	0	0	0		TGGAATTCTCGGGTGCCAAGGAACTCCAGTCAC	human	K562	public	GEO	GSE181161	GSM5491990	Quantifying RNA synthesis at rate-limiting steps of transcription using nascent RNA-sequencing data.	–
S16	PRO-seq	SE	0	0	0	0		TGGAATTCTCGGGTGCCAAGGAACTCCAGTCAC	human	K562	public	GEO	GSE181161	GSM5491991	Quantifying RNA synthesis at rate-limiting steps of transcription using nascent RNA-sequencing data.	–
S17	PRO-seq	SE	0	0	0	0		TGGAATTCTCGGGTGCCAAGGAACTCCAGTCAC	human	K562	public	GEO	GSE96869	GSM2545324	Nascent RNA sequencing reveals a dynamic global transcriptional response at genes and enhancers to the natural medicinal compound celastrol.	–
S18	PRO-seq	SE	0	0	0	0		TGGAATTCTCGGGTGCCAAGGAACTCCAGTCAC	human	K562	public	GEO	GSE96869	GSM2545325	Nascent RNA sequencing reveals a dynamic global transcriptional response at genes and enhancers to the natural medicinal compound celastrol.	–
S19	PRO-seq	PE + UMI	6	6	0	0	GATCGTCGGACTGTAGAACTCTGAACGTGTAG	TGGAATTCTCGGGTGCCAAGGAACTCCAGTCAC	human	K562	this study	GSA-Human	HRA019677	HRS2576047	Hidden assumptions in nascent RNA sequencing pipelines define reproducibility states	–
S20	PRO-seq	PE + UMI	6	6	0	0	GATCGTCGGACTGTAGAACTCTGAACGTGTAG	TGGAATTCTCGGGTGCCAAGGAACTCCAGTCAC	human	K562	this study	GSA-Human	HRA019677	HRS2576048	Hidden assumptions in nascent RNA sequencing pipelines define reproducibility states	–
S21	PRO-seq	PE + UMI	6	6	0	0	GATCGTCGGACTGTAGAACTCTGAACGTGTAG	TGGAATTCTCGGGTGCCAAGGAACTCCAGTCAC	human	K562	this study	GSA-Human	HRA019677	HRS2576046	Hidden assumptions in nascent RNA sequencing pipelines define reproducibility states	–
S22	PRO-seq	PE + UMI	6	6	0	0	GATCGTCGGACTGTAGAACTCTGAACGTGTAG	TGGAATTCTCGGGTGCCAAGGAACTCCAGTCAC	pig	3D4	this study	GSA	CRA046448	SAMC8101697	Hidden assumptions in nascent RNA sequencing pipelines define reproducibility states	–
S23	PRO-seq	PE + UMI	6	6	0	0	GATCGTCGGACTGTAGAACTCTGAACGTGTAG	TGGAATTCTCGGGTGCCAAGGAACTCCAGTCAC	pig	3D4	this study	GSA	CRA046448	SAMC8101698	Hidden assumptions in nascent RNA sequencing pipelines define reproducibility states	–
S24	GRO-seq	PE	0	0	0	0	AGATCGGAAGAGCGTCGTGTAGGGAAAGAGTGT	AGATCGGAAGAGCACACGTCTGAACTCCAGTCA	human	BJ-5ta	public	GEO	GSE113350	GSM4207079	Phosphorylated Lamin A/C in the Nuclear Interior Binds Active Enhancers Associated with Abnormal Transcription in Progeria.	–
S25	GRO-seq	PE	0	0	0	0	AGATCGGAAGAGCGTCGTGTAGGGAAAGAGTGT	AGATCGGAAGAGCACACGTCTGAACTCCAGTCA	human	BJ-5ta	public	GEO	GSE113350	GSM4207080	Phosphorylated Lamin A/C in the Nuclear Interior Binds Active Enhancers Associated with Abnormal Transcription in Progeria.	–
S26	PRO-cap	PE + UMI	NA	NA	0	0	GATCGTCGGACTGTAGAACTCTGAACGTGTAGA	TGGAATTCTCGGGTGCCAAGG	human	K562	public	GEO	GSE284853	GSM8693827	An integrated encyclopedia of DNA elements in the human genome. Nature.	Not reported in the manuscript, supplementary materials, or GEO records; inferred to contain dual-end 6-bp UMIs.
S27	PRO-cap	PE + UMI	NA	NA	0	0	GATCGTCGGACTGTAGAACTCTGAACGTGTAGA	TGGAATTCTCGGGTGCCAAGG	human	K562	public	GEO	GSE284853	GSM8693828	An integrated encyclopedia of DNA elements in the human genome.	Not reported in the manuscript, supplementary materials, or GEO records; inferred to contain dual-end 6-bp UMIs.
