## Supplemental Table 2 for "Hidden assumptions in nascent RNA sequencing pipelines define reproducibility states"

### Sheet: Sheet1
Pipeline	proseq2.0	nascenta b	PEPPROc
Version	commit 41ed01e (proseq2.0_old.bsh)	2.3.0	0.10.2
Execution parameters (PE with UMI/PRO-seq)	"-PE -i ${bwa_index} -c ${chrom.sizes} -T ${tempt.dir} -O ${output.dir} -I ${input} -s -5 --ADAPT2=${ADAPT2} --ADAPT1=${ADAPT1} --threads=20 --PREMAP_BWAIDX=${rDNA_bwa_index} --UMI1=${UMI1_length} --UMI2=${UMI2_length} --ADD_B1=${Barcode1_length} --ADD_B2=${Barcode2_length}"	"nextflow run nf-core/nascent -c ${config} -r 2.3.0 --input ${sample.csv} --aligner bwa --outdir ${output} --assay_type PROseq -profile apptainer --fasta ${reference.fa} --gtf ${reference.gtf} --bwa_index ${bwa_index} --with_umi --umitools_dedup_stats"	"--umi-len ${UMI_length} --protocol PRO"
Execution parameters (PE without UMI/PRO-seq)	"-PE -i ${bwa_index} -c ${chrom.sizes} -T ${tempt.dir} -O ${output.dir} -I ${input} -s -5 --ADAPT2=${ADAPT2} --ADAPT1=${ADAPT1} --threads=20 --PREMAP_BWAIDX=${rDNA_bwa_index}"	"nextflow run nf-core/nascent -c ${config} -r 2.3.0 --input ${sample.csv} --aligner bwa --outdir ${output} --assay_type PROseq -profile apptainer --fasta ${reference.fa} --gtf ${reference.gtf} --bwa_index ${bwa_index}"	"--protocol PRO"
Execution parameters (SE/PRO-seq)	"-SE -i ${bwa_index} -c ${chrom.sizes} -T ${tempt.dir} -O ${output.dir} -I ${input} -s -P --ADAPT_SE=${ADAPT} --threads=20 --PREMAP_BWAIDX=${rDNA_bwa_index}"	"nextflow run nf-core/nascent -c ${config} -r 2.3.0 --input ${sample.csv} --aligner bwa --outdir ${output} --assay_type PROseq -profile apptainer --fasta ${reference.fa} --gtf ${reference.gtf} --bwa_index ${bwa_index}"	"--protocol PRO"
Execution parameters (PE without UMI/GRO-seq)	"-PE -i ${bwa_index} -c ${chrom.sizes} -T ${tempt.dir} -O ${output.dir} -I ${input} -s -5 --ADAPT2=${ADAPT2} --ADAPT1=${ADAPT1} --threads=20 --PREMAP_BWAIDX=${rDNA_bwa_index}"	"nextflow run nf-core/nascent -c ${config} -r 2.3.0 --input ${sample.csv} --aligner bwa --outdir ${output} --assay_type GROseq -profile apptainer --fasta ${reference.fa} --gtf ${reference.gtf} --bwa_index ${bwa_index}"	"--protocol GRO"
Execution parameters (PE with UMI/PRO-cap, Metadata unavailable)	"-PE -i ${bwa_index} -c ${chrom.sizes} -T ${tempt.dir} -O ${output.dir} -I ${input} -s -3 --ADAPT2=${ADAPT2} --ADAPT1=${ADAPT1} --threads=20 --PREMAP_BWAIDX=${rDNA_bwa_index} --UMI1= --UMI2="	"nextflow run nf-core/nascent -c ${config} -r 2.3.0 --input ${sample.csv} --aligner bwa --outdir ${output} --assay_type PROcap -profile apptainer --fasta ${reference.fa} --gtf ${reference.gtf} --bwa_index ${bwa_index}"	NA
Execution parameters (PE with UMI/PRO-cap)	"-PE -i ${bwa_index} -c ${chrom.sizes} -T ${tempt.dir} -O ${output.dir} -I ${input} -s -3 --ADAPT2=${ADAPT2} --ADAPT1=${ADAPT1} --threads=20 --PREMAP_BWAIDX=${rDNA_bwa_index} --UMI1=${UMI1_length} --UMI2=${UMI2_length}"	"nextflow run nf-core/nascent -c ${config} -r 2.3.0 --input ${sample.csv} --aligner bwa --outdir ${output} --assay_type PROcap -profile apptainer --fasta ${reference.fa} --gtf ${reference.gtf} --bwa_index ${bwa_index}"	NA
main software dependencies	cutadapt v5.0 FASTX Toolkit v0.0.14 seqtk v1.4-r122 PRINSEQ-lite v0.20.4 bwa v0.7.18-r1243-dirty samtools v1.21 bedtools v2.31.1 bedops v2.4.41 bedGraphToBigWig v2.10	nextflow v24.10.4.5934	cutadapt v5.1 seqtk v1.3-r106 bowtie2 v2.4.2 samtools v1.14 bedtools v2.30.0
Notes
a. For the nf-core/nascent pipeline, all downstream software dependencies are encapsulated within pre-built Apptainer/Singularity container images (.img).
b. The custom configuration files (.config) used for the nf-core/nascent pipeline execution can be accessed at the following GitHub repository: https://github.com/xbzhou12138/Nascent-pipe.git
c. NA = Not Applicable. The PEPPRO pipeline is optimized for PRO-seq/Run-On assays and does not natively support PRO-cap data processing; therefore, it was not evaluated for these specific datasets.
d. Specific lengths for Unique Molecular Identifiers (UMIs) and barcodes (e.g., UMI1, UMI2, Barcode1, and Barcode2) were manually curated from the Table S1.
